# Gestational insulin resistance is mediated by the gut microbiome-indoleamine 2,3-dioxygenase axis

**DOI:** 10.1101/2021.07.21.453234

**Authors:** Medha Priyadarshini, Guadalupe Navarro, Derek J Reiman, Anukriti Sharma, Kai Xu, Kristen Lednovich, Christopher R Manzella, Md Wasim Khan, Barton Wicksteed, George E Chlipala, Barbara Sanzyal, Beatriz Penalver Bernabe, Pauline M Maki, Ravinder K Gill, Jack Gilbert, Yang Dai, Brian T Layden

## Abstract

**Background and aims:** Normal gestation involves reprogramming of maternal gut microbiome (GM) that may contribute to maternal metabolic changes by unclear mechanisms. This study aimed to understand the mechanistic underpinnings of GM – maternal metabolism interaction.

**Methods:** The GM and plasma metabolome of CD1, NIH-Swiss and C57BL/6J mice were analyzed using 16S rRNA sequencing and untargeted LC-MS throughout gestation and postpartum. Pharmacologic and genetic knockout mouse models were used to identify the role of indoleamine 2,3-dioxygenase (IDO1) in pregnancy-associated insulin resistance (IR). Involvement of gestational GM in the process was studied using fecal microbial transplants (FMT).

**Results:** Significant variation in gut microbial alpha diversity occurred throughout pregnancy. Enrichment in gut bacterial taxa was mouse strain and pregnancy time-point specific, with species enriched at gestation day 15/19 (G15/19), a point of heightened IR, distinct from those enriched pre- or post- pregnancy. Untargeted and targeted metabolomics revealed elevated plasma kynurenine at G15/19 in all three mouse strains. IDO1, the rate limiting enzyme for kynurenine production, had increased intestinal expression at G15, which was associated with mild systemic and gut inflammation. Pharmacologic and genetic inhibition of IDO1 inhibited kynurenine levels and reversed pregnancy-associated IR. FMT revealed that IDO1 induction and local kynurenine levels effects on IR derive from the GM in both mouse and human pregnancy.

**Conclusions:** GM changes accompanying pregnancy shift IDO1-dependent tryptophan metabolism toward kynurenine production, intestinal inflammation and gestational IR, a phenotype reversed by genetic deletion or inhibition of IDO1.
