## Supplemental Table 1 for "Gestational insulin resistance is mediated by the gut microbiome-indoleamine 2,3-dioxygenase axis"

	Pathway.total	Hits.total	Hits.sig	Expected	FET	EASE	Gamma	Emp.Hits	Empirical	Pathway.Number	Cpd.Hits	Mapped
Steroid hormone biosynthesis	85	77	53	27.494	0.013208	0.023033	0.050879	1	0.01	P1	C05501;C05500;C05499;C01953;C05485;C05138;C05487;C05489;C01227;C05139;C03205;C18040;C02140;C01780;C05473;C00410;C05477;C05476;C05498;C05479;C03681;C01176;C00735;C05471;C05488;C00762;C05469;C05497;C00535;C03772;C00674;C00951;C05141;C05301;C02538;C05475;C01124;C05294;C05502;C18038;C18044;C13713;C05474;C04042;C05490;C05478;C18075;C05472;C05470;C11136;C11135;C05504;C03852;C11134;C11133;C11132;C11131;…	20alpha,22beta-Dihydroxycholesterol;20alpha-Hydroxycholesterol;17alpha,20alpha-DihydroxycholesterolPregnenolone;21-Hydroxypregnenolone17alpha-Hydroxypregnenolone17alpha,21-Dihydroxypregnenolone11beta,17alpha,21-TrihydroxypregnenoloneDehydroepiandrosterone;16alpha-Hydroxydehydroepiandrosterone;11-Deoxycorticosterone;5alpha-Dihydrodeoxycorticosterone;Corticosterone;Aldosterone;11beta,21-Dihydroxy-3…
Ubiquinone and other terpenoid-quinone biosynthesis	9	9	8	2.9112	0.045146	0.16699	0.064944	1	0.01	P2	C01179;C00082;C00828;C20265;C03313;C05819;C05849;C00544	3-(4-Hydroxyphenyl)pyruvate;L-Tyrosine;Menaquinone;2,3-Epoxymenaquinone;Phylloquinol;Menaquinol;Vitamin K1 epoxide;Homogentisate;
Sphingolipid metabolism	9	7	6	2.9112	0.11551	0.34118	0.088684	3	0.03	P3	C01120;C00836;C00319;C00065;C02934;C12144	Sphinganine 1-phosphate;Sphinganine;Sphingosine;L-Serine;3-Dehydrosphinganine;Phytosphingosine;
Vitamin B6 metabolism	9	7	6	2.9112	0.11551	0.34118	0.088684	3	0.03	P4	C06055;C00627;C00314;C00018;C00250;C00847	O-Phospho-4-hydroxy-L-threonine;Pyridoxine phosphate;Pyridoxine;Pyridoxal phosphate;Pyridoxal4-Pyridoxate;
Linoleic acid metabolism	4	4	4	1.2938	0.10073	0.41192	0.10133	22	0.22	P5	C01595;C14825;C14826;C04717	Linoleate;9(10)-EpOME;12(13)-EpOME;(9Z,11E)-(13S)-13-Hydroperoxyoctadeca-9,11-dienoic acid;
Aminoacyl-tRNA biosynthesis	22	20	13	7.1162	0.29217	0.45986	0.11122	48	0.48	P6	C00135;C00079;C00062;C00064;C00065;C00073;C00183;C00047;C00407;C00123;C00188;C00078;C00082	L-Histidine;L-Phenylalanine;L-Arginine;L-Glutamine;L-Serine;L-Methionine;L-Valine;L-Lysine;L-Isoleucine;L-Leucine;L-Threonine;L-Tryptophan;L-Tyrosine;
Valine, leucine and isoleucine biosynthesis	8	6	5	2.5877	0.18076	0.46753	0.11292	18	0.18	P7	C00188;C00123;C00141;C00407;C00183	L-Threonine;L-Leucine;3-Methyl-2-oxobutanoic acid;L-Isoleucine;L-Valine;
Tryptophan metabolism	41	32	19	13.262	0.43864	0.57664	0.14128	82	0.82	P8	C00078;C05638;C00643;C02700;C04409;C00632;C05653;C05636;C00637;C05634;C00331;C05642;C05660;C05639;C02220;C00108;C05645;C05637;C00954	L-Tryptophan;5-Hydroxykynurenamine5-Hydroxy-L-tryptophan;L-Formylkynurenine;2-Amino-3-carboxymuconate semialdehyde;3-Hydroxyanthranilate;Formylanthranilate;3-HydroxykynurenamineIndole-3-acetaldehyde;5-HydroxyindoleacetaldehydeIndolepyruvate;Formyl-N-acetyl-5-methoxykynurenamine5-Methoxyindoleacetate;4,6-Dihydroxyquinoline;2-Aminomuconate;Anthranilate;4-(2-Amino-3-hydroxyphenyl)-2,4-dioxobutanoate…
Fatty acid degradation	36	7	5	11.645	0.34386	0.63599	0.16093	6	0.06	P9	C05280;C05274;C02990;C05279;C05273	cis,cis-3,6-Dodecadienoyl-CoADecanoyl-CoAL-Palmitoylcarnitinetrans,cis-Lauro-2,6-dienoyl-CoAtrans-Tetradec-2-enoyl-CoA;
Histidine metabolism	16	11	7	5.1754	0.43432	0.66695	0.17278	32	0.32	P10	C03680;C00135;C05127;C00388;C01152;C00439;C05828	4-Imidazolone-5-propanoate;L-Histidine;N-Methylhistamine;Histamine;N(pi)-Methyl-L-histidine;N-Formimino-L-glutamate;Methylimidazoleacetic acid;
Phenylalanine metabolism	10	8	5	3.2346	0.51023	0.76487	0.22044	72	0.72	P11	C00079;C07086;C05852;C01586;C00082	L-Phenylalanine;Phenylacetic acid;2-Hydroxyphenylacetate;Hippurate;L-Tyrosine;
Drug metabolism - other enzymes	27	12	7	8.7335	0.56752	0.77014	0.22358	7	0.07	P12	C16618;C16633;C16543;C16634;C21750;C16622;C21749	6-Thioxanthine 5'-monophosphate5-FluorouridineNPC5-Fluorouridine monophosphate5-Fluorodeoxyuridine diphosphateN,N'-Diacetylhydrazine;5-Fluorouridine triphosphate
Fatty acid biosynthesis	10	4	3	3.2346	0.41413	0.77607	0.22721	43	0.43	P13	C06424;C02679;C01571	Tetradecanoic acid;Dodecanoic acid;Decanoic acid;
Phenylalanine, tyrosine and tryptophan biosynthesis	4	4	3	1.2938	0.41413	0.77607	0.22721	51	0.51	P14	C00079;C00082;C01179	L-Phenylalanine;L-Tyrosine;3-(4-Hydroxyphenyl)pyruvate;
Fructose and mannose metabolism	20	16	9	6.4692	0.60933	0.77938	0.22928	31	0.31	P15	C00794;C00095;C00159;C00275;C02985;C01222;C00636;C05345;C01094;C00577;C01720;C00267;C03827	D-Sorbitol;D-Fructose;D-Mannose;D-Mannose 6-phosphateL-Fucose 1-phosphate;GDP-4-dehydro-6-deoxy-D-mannose;D-Mannose 1-phosphate;beta-D-Fructose 6-phosphateD-Fructose 1-phosphateD-GlyceraldehydeL-Fuconatealpha-D-Glucose2-Dehydro-3-deoxy-L-fuconate
Glycosaminoglycan biosynthesis - chondroitin sulfate / dermatan sulfate	8	2	2	2.5877	0.31804	0.80928	0.24955	6	0.06	P16	G00154;C00401	Chondroitin;
Primary bile acid biosynthesis	46	32	17	14.879	0.7159	0.82019	0.25775	33	0.33	P17	C15610;C15519;C05455;C05453;C05454;C05451;C02528;C05446;C17335;C06341;C03594;C15520;C13550;C05452;C05444;C05445;C04722;C15518;C05465;C17337;C01921;C05122	Cholest-5-ene-3beta,26-diol;25-Hydroxycholesterol;7alpha-Hydroxycholest-4-en-3-one7alpha,12alpha-Dihydroxy-5beta-cholestan-3-one;3alpha,7alpha,12alpha-Trihydroxy-5beta-cholestane;7alpha-Hydroxy-5beta-cholestan-3-one;Chenodeoxycholate;3alpha,7alpha,12alpha,26-Tetrahydroxy-5beta-cholestane;3beta,7alpha-Dihydroxy-5-cholestenoate;7alpha,27-Dihydroxycholesterol;7alpha-Hydroxycholesterol;Cholest-5-ene-…
Tyrosine metabolism	42	36	19	13.585	0.73487	0.82956	0.26519	65	0.65	P18	C01693;C05589;C05583;C00547;C00788;C05580;C05577;C05576;C05588;C04043;C01161;C05581;C00082;C02514;C00544;C01179;C03765;C00483;C05585;C04185;C05584;C05594;C05582;C05350;C00642;C05579;C01829;C17938	L-Dopachrome;L-Normetanephrine3-Methoxy-4-hydroxyphenylglycolaldehydeL-Noradrenaline;L-Adrenaline;3,4-Dihydroxymandelate;3,4-Dihydroxymandelaldehyde;3,4-DihydroxyphenylethyleneglycolL-Metanephrine3,4-Dihydroxyphenylacetaldehyde;3,4-Dihydroxyphenylacetate;3-Methoxy-4-hydroxyphenylacetaldehyde;L-Tyrosine;3-FumarylpyruvateHomogentisate;3-(4-Hydroxyphenyl)pyruvate;4-Hydroxyphenylacetaldehyde;Tyramine…
Starch and sucrose metabolism	13	11	6	4.205	0.67028	0.84973	0.28265	5	0.05	P19	C00185;C00095;C00089;C00103;C00092;C00031;C01083;C00208;C00721;C00252;C00085	Cellobiose;D-Fructose;Sucrose;D-Glucose 1-phosphate;D-Glucose 6-phosphate;D-Glucose;alpha,alpha-Trehalose;Maltose;DextrinIsomaltose;D-Fructose 6-phosphate;
Pantothenate and CoA biosynthesis	17	11	6	5.4989	0.67028	0.84973	0.28265	52	0.52	P20	C00831;C04079;C00864;C00183;C03492;C00141	Pantetheine;N-((R)-Pantothenoyl)-L-cysteine;Pantothenate;L-Valine;D-4'-Phosphopantothenate;3-Methyl-2-oxobutanoic acid;
beta-Alanine metabolism	21	9	5	6.7927	0.65545	0.85487	0.28744	33	0.33	P21	C01013;C05665;C00750;C00135;C00315	3-Hydroxypropanoate;3-Aminopropanal;Spermine;L-Histidine;Spermidine;
Glycerolipid metabolism	7	5	3	2.2642	0.61944	0.8821	0.31591	34	0.34	P22	C00093;C00184;C00577	sn-Glycerol 3-phosphate;Glycerone;D-Glyceraldehyde
Lysine degradation	19	12	6	6.1458	0.77303	0.90659	0.34717	80	0.8	P23	C00047;C03793;C04076;C00408;C03366;C00487	L-Lysine;N6,N6,N6-Trimethyl-L-lysineL-2-Aminoadipate 6-semialdehyde;L-Pipecolate;5-Phosphooxy-L-lysine;Carnitine;
Ascorbate and aldarate metabolism	8	3	2	2.5877	0.59595	0.91692	0.36261	11	0.11	P24	C00137;C02670;C00191	myo-Inositol;D-Glucuronolactone;D-Glucuronate;
Glycosphingolipid biosynthesis - ganglio series	21	3	2	6.7927	0.59595	0.91692	0.36261	12	0.12	P25	G00113;G00123	D-Glucuronate;
alpha-Linolenic acid metabolism	12	6	3	3.8815	0.76863	0.93989	0.40397	35	0.35	P26	C06427;C16336;C16300	(9Z,12Z,15Z)-Octadecatrienoic acid;trans-2-Enoyl-OPC4-CoAStearidonic acid;
Glycerophospholipid metabolism	13	9	4	4.205	0.85676	0.95883	0.4498	61	0.61	P27	C00588;C00114;C00093;C00670	Choline phosphate;Choline;sn-Glycerol 3-phosphate;sn-Glycero-3-phosphocholine;
Terpenoid backbone biosynthesis	15	9	4	4.8519	0.85676	0.95883	0.4498	61	0.61	P28	C00418;C00341;C19691;C03461	(R)-Mevalonate;Geranyl diphosphateFarnesylcysteine;2-trans,6-trans-Farnesal;
Fatty acid elongation	30	4	2	9.7039	0.77778	0.96388	0.46497	28	0.28	P29	C05273;C05274	trans-Tetradec-2-enoyl-CoA;Decanoyl-CoA
Taurine and hypotaurine metabolism	8	4	2	2.5877	0.77778	0.96388	0.46497	57	0.57	P30	C05844;C05122	5-L-Glutamyl-taurine;Taurocholate;
D-Arginine and D-ornithine metabolism	4	4	2	1.2938	0.77778	0.96388	0.46497	31	0.31	P31	C00792;C01110	D-Arginine;5-Amino-2-oxopentanoic acid;
Amino sugar and nucleotide sugar metabolism	35	24	10	11.321	0.95405	0.98171	0.53816	38	0.38	P32	C00140;C00645;C00446;C00103;C00275;C00085;C00267;C00984;C00636;C02985;C03410;C00461;C00668;C00159;C02336;C00329;C05345;C01222	N-Acetyl-D-glucosamine;N-Acetyl-D-mannosamine;alpha-D-Galactose 1-phosphate;D-Glucose 1-phosphate;D-Mannose 6-phosphateD-Fructose 6-phosphate;alpha-D-Glucosealpha-D-GalactoseD-Mannose 1-phosphate;L-Fucose 1-phosphate;N-Glycoloyl-neuraminate;Chitin;alpha-D-Glucose 6-phosphateD-Mannose;beta-D-Fructose;D-Glucosamine;beta-D-Fructose 6-phosphateGDP-4-dehydro-6-deoxy-D-mannose;
Glycosaminoglycan degradation	21	5	2	6.7927	0.88334	0.98432	0.5534	46	0.46	P33	G13040;G01391	GDP-4-dehydro-6-deoxy-D-mannose;
Propanoate metabolism	19	5	2	6.1458	0.88334	0.98432	0.5534	49	0.49	P34	C05983;C01013	Propionyladenylate;3-Hydroxypropanoate;
Biosynthesis of unsaturated fatty acids	34	13	5	10.998	0.94478	0.98463	0.55532	70	0.7	P35	C00712;C01595;C06426;C06428;C06427	(9Z)-Octadecenoic acid;Linoleate;(6Z,9Z,12Z)-Octadecatrienoic acid;(5Z,8Z,11Z,14Z,17Z)-Icosapentaenoic acid;(9Z,12Z,15Z)-Octadecatrienoic acid;
Pyruvate metabolism	19	8	3	6.1458	0.92529	0.98537	0.56011	41	0.41	P36	C03451;C00256;C00227	(R)-S-Lactoylglutathione;(R)-Lactate;Acetyl phosphate
Glycine, serine and threonine metabolism	30	18	7	9.7039	0.96033	0.98709	0.57195	65	0.65	P37	C00065;C00114;C00719;C01026;C00188;C01888;C00740;C03508;C00430	L-Serine;Choline;Betaine;N,N-Dimethylglycine;L-Threonine;Aminoacetone;D-SerineL-2-Amino-3-oxobutanoic acid;5-Aminolevulinate;
Glutathione metabolism	19	11	4	6.1458	0.95114	0.98866	0.584	60	0.6	P38	C00051;C00315;C02090;C00750	Glutathione;Spermidine;Trypanothione;Spermine;
Purine metabolism	65	30	12	21.025	0.97894	0.99167	0.61115	71	0.71	P39	C00064;C03838;C04751;C00212;C05512;C00655;C00262;C00330;C00131;C12248;C03373;C02350	L-Glutamine;5'-Phosphoribosylglycinamide;1-(5-Phospho-D-ribosyl)-5-amino-4-imidazolecarboxylate;AdenosineDeoxyinosineXanthosine 5'-phosphate;Hypoxanthine;Deoxyguanosine;dATP;5-Hydroxy-2-oxo-4-ureido-2,5-dihydro-1H-imidazole-5-carboxylate;Aminoimidazole ribotide;(S)-Allantoin;
Retinol metabolism	16	14	5	5.1754	0.96766	0.99171	0.61163	36	0.36	P40	C00777;C16677;C16679;C16680;C15493	Retinoate;all-trans-4-Hydroxyretinoic acidall-trans-18-Hydroxyretinoic acidall-trans-5,6-Epoxyretinoic acid;9-cis-Retinoic acid
Nicotinate and nicotinamide metabolism	15	9	3	4.8519	0.95955	0.99295	0.62523	48	0.48	P41	C00455;C05843;C05842	Nicotinamide D-ribonucleotide;N1-Methyl-4-pyridone-5-carboxamide;N1-Methyl-2-pyridone-5-carboxamide;
Butanoate metabolism	15	6	2	4.8519	0.9407	0.9932	0.62822	83	0.83	P42	C00334;C00246	4-Aminobutanoate;Butanoic acid;
Valine, leucine and isoleucine degradation	35	12	4	11.321	0.97263	0.99421	0.64112	96	0.96	P43	C00183;C00141;C00407;C03284;C00123;C01205	L-Valine;3-Methyl-2-oxobutanoic acid;L-Isoleucine;L-3-Aminoisobutanoate;L-Leucine;(R)-3-Amino-2-methylpropanoate;
Glyoxylate and dicarboxylate metabolism	31	10	3	10.027	0.97863	0.99665	0.68183	76	0.76	P44	C00988;C00065;C00064	2-Phosphoglycolate;L-Serine;L-Glutamine;
Cysteine and methionine metabolism	33	18	6	10.674	0.98747	0.99679	0.68487	80	0.8	P45	C00065;C00073;C00021;C02356;C02218;C21016	L-Serine;L-Methionine;S-Adenosyl-L-homocysteine;(S)-2-Aminobutanoate;Dehydroalanine;Ophthalmate;
Phosphatidylinositol signaling system	17	7	2	5.4989	0.97056	0.99706	0.69094	40	0.4	P46	C00137;C03546;C01177;C04006	myo-Inositol;myo-Inositol 4-phosphate;Inositol 1-phosphate;1D-myo-Inositol 3-phosphate;
Steroid biosynthesis	41	28	10	13.262	0.99269	0.99761	0.70476	54	0.54	P47	C05443;C05437;C01561;C01164;C15780;C05107;C15808;C15816;C22112;C22136;C05439;C15778;C01789;C01802;C15915;C01753;C18231;C21106	Vitamin D3;Zymosterol;Calcidiol;7-Dehydrocholesterol;5-Dehydroepisterol7-Dehydrodesmosterol;4alpha-Methylzymosterol-4-carboxylate;3-Keto-4-methylzymosterol4alpha-Carboxy-5alpha-cholesta-8,24-dien-3beta-olZymosterone;5alpha-Cholesta-7,24-dien-3beta-ol5,7,24(28)-Ergostatrienol;CampesterolDesmosterol;4,4-Dimethyl-5alpha-cholesta-8-en-3beta-olbeta-Sitosterol;Calcitetrol;24-epi-Campesterol
Arachidonic acid metabolism	35	35	13	11.321	0.99419	0.99788	0.71236	43	0.43	P48	C14768;C14769;C14770;C14771;C14781;C14813;C05966;C05356;C05956;C00909;C02165;C00427;C00696;C00584;C14772;C14773;C14774;C14775;C14782;C14814;C14823;C14812;C14748;C04742;C14749;C04805;C05965;C04853;C05951;C01312;C02198;C05959;C00639	5,6-EET;8,9-EET;11,12-EET;14,15-EET;15H-11,12-EETA;11H-14,15-EETA;15(S)-HPETE;5(S)-HPETE;Prostaglandin G2;Leukotriene A4;Leukotriene B4;Prostaglandin H2;Prostaglandin D2;Prostaglandin E2;5,6-DHET;8,9-DHET;11,12-DHET;14,15-DHET;11,12,15-THETA;11,14,15-THETA;8(S)-HPETE;12(R)-HPETE;20-HETE;(15S)-15-Hydroxy-5,8,11-cis-13-trans-eicosatetraenoate;19(S)-HETE;5(S)-HETE;12(S)-HPETE;20-OH-Leukotriene B4;Le…
Arginine and proline metabolism	37	24	8	11.968	0.99425	0.99838	0.7289	87	0.87	P49	C00062;C05933;C00334;C00315;C05936;C00750;C05147;C01157;C03440;C01165;C02946	L-Arginine;N(omega)-Hydroxyarginine;4-Aminobutanoate;Spermidine;N4-Acetylaminobutanal;Spermine;trans-3-Hydroxy-L-proline;Hydroxyproline;cis-4-Hydroxy-D-prolineL-Glutamate 5-semialdehyde;4-Acetamidobutanoate;
Mannose type O-glycan biosynthesis	16	11	3	5.1754	0.98893	0.99842	0.73061	50	0.5	P50	G13093;G13094;G13098	4-Acetamidobutanoate;
Inositol phosphate metabolism	21	11	3	6.7927	0.98893	0.99842	0.73061	50	0.5	P51	C00092;C03546;C04006;C00137;C01177;C00191	D-Glucose 6-phosphate;myo-Inositol 4-phosphate;1D-myo-Inositol 3-phosphate;myo-Inositol;Inositol 1-phosphate;D-Glucuronate;
Porphyrin and chlorophyll metabolism	27	14	4	8.7335	0.99194	0.99855	0.73577	74	0.74	P52	C15672;C00931;C00430;C00486	Heme OPorphobilinogen5-Aminolevulinate;Bilirubin
N-Glycan biosynthesis	38	8	2	12.292	0.98565	0.99873	0.74329	69	0.69	P53	C03862;C01246	Dolichyl phosphate D-mannose;Dolichyl beta-D-glucosyl phosphate
Galactose metabolism	27	22	7	8.7335	0.9951	0.99875	0.74395	12	0.12	P54	C01097;C05404;C00089;C00492;C05402;C00124;C05400;C01235;C00267;C00243;C00103;C00446;C00984;C00668;C00031;C00095;C01697;C00159;C00794;C00137	D-Tagatose 6-phosphateD-Gal alpha 1->6D-Gal alpha 1->6D-Glucose;Sucrose;Raffinose;Melibiose;D-Galactose;Epimelibiose;alpha-D-Galactosyl-(1->3)-1D-myo-inositol;alpha-D-GlucoseLactose;D-Glucose 1-phosphate;alpha-D-Galactose 1-phosphate;alpha-D-Galactosealpha-D-Glucose 6-phosphateD-Glucose;D-Fructose;Galactitol;D-Mannose;D-Sorbitol;myo-Inositol;
Arginine biosynthesis	14	12	3	4.5285	0.99436	0.99926	0.77241	97	0.97	P55	C00062;C00064;C00624	L-Arginine;L-Glutamine;N-Acetyl-L-glutamate;
Pyrimidine metabolism	39	21	6	12.615	0.99779	0.99953	0.79353	95	0.95	P56	C00064;C00299;C00526;C00364;C21028;C21029;C01205	L-Glutamine;UridineDeoxyuridine;dTMP;(R)-5,6-Dihydrothymine;(R)-3-Ureidoisobutyrate;(R)-3-Amino-2-methylpropanoate;
Pentose and glucuronate interconversions	17	13	3	5.4989	0.99717	0.99966	0.80808	49	0.49	P57	C00532;C00379;C00103;C00191;C00618	L-Arabitol;XylitolD-Glucose 1-phosphate;D-Glucuronate;3-Dehydro-L-gulonate
Alanine, aspartate and glutamate metabolism	28	17	4	9.0569	0.99886	0.99983	0.83631	100	1	P58	C01042;C00334;C00064;C00940	N-Acetyl-L-aspartate;4-Aminobutanoate;L-Glutamine;2-Oxoglutaramate;
Glycolysis / Gluconeogenesis	23	12	2	7.4396	0.99929	0.99996	0.87843	73	0.73	P59	C05345;C00668;C00103;C01172;C00221;C00267	beta-D-Fructose 6-phosphatealpha-D-Glucose 6-phosphateD-Glucose 1-phosphate;beta-D-Glucose 6-phosphatebeta-D-Glucose;alpha-D-Glucose
Pentose phosphate pathway	22	16	3	7.1162	0.99967	0.99997	0.88594	75	0.75	P60	C00668;C01801;C05345;C01172	alpha-D-Glucose 6-phosphateDeoxyribose;beta-D-Fructose 6-phosphatebeta-D-Glucose 6-phosphate
Metabolism of xenobiotics by cytochrome P450	68	40	11	21.995	0.99996	0.99999	0.9152	99	0.99	P61	C14852;C14556;C14851;C14850;C14786;C06205;C14800;C16453;C06800;C07535;C14871;C03012;C19566;C19563;C14849;C14787;C14802	Benzo[a]pyrene-7,8-diol;9-Hydroxybenzo[a]pyreneBenzo[a]pyrene-4,5-oxide;Benzo[a]pyrene-7,8-oxide;(1R,2S)-Naphthalene 1,2-oxide;1,2-Dihydronaphthalene-1,2-diol1-Nitronaphthalene-5,6-oxide4-(N-Nitrosomethylamino)-1-(3-pyridyl)-1-butanone;Aflatoxin B1Benzo[a]pyrene;S-(Formylmethyl)glutathioneNaphthalene-1,2-diol;4-Hydroxy-4-(methylnitrosoamino)-1-(3-pyridinyl)-1-butanone4-[(Hydroxymethyl)nitrosoamin…
Drug metabolism - cytochrome P450	43	34	8	13.909	0.99999	1	0.93413	100	1	P62	C16612;C16595;C16587;C16601;C16549;C16548;C16547;C07496;C16584;C16582;C16591;C16602;C16651	Citalopram aldehyde4-Hydroxy-5-phenyltetrahydro-1,3-oxazin-2-one3-Carbamoyl-2-phenylpropionaldehyde2-Hydroxycarbamazepinealpha-Hydroxy-N-desmethyltamoxifenN,N-DidesmethyltamoxifenEndoxifen;Carbamazepine-10,11-epoxide;p-Hydroxyfelbamate2-Hydroxyfelbamate3-Carbamoyl-2-phenylpropionic acid3-Hydroxycarbamazepine3-Hydroxyvalproic acid;
Caffeine metabolism	10	8	1	3.2346	0.99876	1	1	84	0.84	P63	C16360;C16356	3,7-Dimethyluric acid1,7-Dimethyluric acid
Phosphonate and phosphinate metabolism	4	1	1	1.2938	0.56424	1	1	21	0.21	P64	C06459	N-Trimethyl-2-aminoethylphosphonate;
D-Glutamine and D-glutamate metabolism	6	6	1	1.9408	0.99333	1	1	94	0.94	P65	C00819;C00064	D-Glutamine;L-Glutamine;
Glycosphingolipid biosynthesis - lacto and neolacto series	48	1	1	15.526	0.56424	1	1	6	0.06	P66	G00036	L-Glutamine;
Riboflavin metabolism	4	1	1	1.2938	0.56424	1	1	18	0.18	P67	C00255	Riboflavin;
Biotin metabolism	4	2	1	1.2938	0.81044	1	1	32	0.32	P68	C00047	L-Lysine;
Folate biosynthesis	24	11	1	7.7631	0.9999	1	1	74	0.74	P69	C00921	Dihydropteroate;
Nitrogen metabolism	6	2	1	1.9408	0.81044	1	1	69	0.69	P70	C00064	L-Glutamine;
