## Supplemental Table 2 for "Gestational insulin resistance is mediated by the gut microbiome-indoleamine 2,3-dioxygenase axis"

	Pathway.total	Hits.total	Hits.sig	Expected	FET	EASE	Gamma	Emp.Hits	Empirical	Pathway.Number	Cpd.Hits	Mapped
Aminoacyl-tRNA biosynthesis	22	19	15	5.9301	0.0089841	0.029617	0.027614	8	0.08	P1	C00079;C00062;C00037;C00049;C00073;C00183;C00041;C00047;C00407;C00123;C00188;C00078;C00082;C00148;C00025	L-Phenylalanine;L-Arginine;Glycine;L-Aspartate;L-Methionine;L-Valine;L-Alanine;L-Lysine;L-Isoleucine;L-Leucine;L-Threonine;L-Tryptophan;L-Tyrosine;L-Proline;L-Glutamate;
Phenylalanine metabolism	10	6	6	2.6955	0.015426	0.10772	0.032326	8	0.08	P2	C00079;C00166;C05852;C02763;C01586;C00082	L-Phenylalanine;Phenylpyruvate;2-Hydroxyphenylacetate;2-Hydroxy-3-phenylpropenoate;Hippurate;L-Tyrosine;
Tryptophan metabolism	41	33	21	11.052	0.077627	0.14046	0.034567	51	0.51	P3	C00078;C01598;C00978;C05635;C05638;C05651;C00643;C00322;C04409;C00328;C05653;C03227;C05636;C05642;C05643;C05647;C05660;C05639;C02220;C00108;C01252;C05637	L-Tryptophan;Melatonin;N-Acetylserotonin;5-Hydroxyindoleacetate5-Hydroxykynurenamine5-Hydroxykynurenine;5-Hydroxy-L-tryptophan;2-Oxoadipate;2-Amino-3-carboxymuconate semialdehyde;L-Kynurenine;Formylanthranilate;3-Hydroxy-L-kynurenine3-HydroxykynurenamineFormyl-N-acetyl-5-methoxykynurenamine6-HydroxymelatoninFormyl-5-hydroxykynurenamine5-Methoxyindoleacetate;4,6-Dihydroxyquinoline;2-Aminomuconate;…
Pantothenate and CoA biosynthesis	17	8	7	4.5824	0.034691	0.14221	0.034692	15	0.15	P4	C01134;C00831;C00864;C00183;C00049;C00099;C00141	Pantetheine 4'-phosphate;Pantetheine;Pantothenate;L-Valine;L-Aspartate;beta-Alanine;3-Methyl-2-oxobutanoic acid;
Terpenoid backbone biosynthesis	15	9	7	4.0433	0.089143	0.25112	0.043578	1	0.01	P5	C00418;C00356;C00129;C01143;C00235;C00341;C19691	(R)-Mevalonate;(S)-3-Hydroxy-3-methylglutaryl-CoA;Isopentenyl diphosphate;(R)-5-DiphosphomevalonateDimethylallyl diphosphate;Geranyl diphosphateFarnesylcysteine;
Phenylalanine, tyrosine and tryptophan biosynthesis	4	4	4	1.0782	0.062323	0.31091	0.049576	4	0.04	P6	C00166;C00079;C00082;C01179	Phenylpyruvate;L-Phenylalanine;L-Tyrosine;3-(4-Hydroxyphenyl)pyruvate;
Linoleic acid metabolism	4	4	4	1.0782	0.062323	0.31091	0.049576	26	0.26	P7	C01595;C14825;C14826;C04717	Linoleate;9(10)-EpOME;12(13)-EpOME;(9Z,11E)-(13S)-13-Hydroperoxyoctadeca-9,11-dienoic acid;
Vitamin B6 metabolism	9	6	5	2.426	0.10904	0.34176	0.053051	4	0.04	P8	C06055;C00314;C00018;C00250;C00847	O-Phospho-4-hydroxy-L-threonine;Pyridoxine;Pyridoxal phosphate;Pyridoxal4-Pyridoxate;
Valine, leucine and isoleucine biosynthesis	8	8	6	2.1564	0.14406	0.36096	0.055361	40	0.4	P9	C00188;C00123;C00141;C00407;C00233;C00183	L-Threonine;L-Leucine;3-Methyl-2-oxobutanoic acid;L-Isoleucine;4-Methyl-2-oxopentanoate;L-Valine;
Porphyrin and chlorophyll metabolism	27	15	9	7.2779	0.30361	0.49776	0.075913	28	0.28	P10	C15672;C00032;C00037;C05787;C00500;C03263;C00931;C00025;C05768	Heme OHeme;Glycine;Bilirubin beta-diglucuronide;Biliverdin;Coproporphyrinogen IIIPorphobilinogenL-Glutamate;Coproporphyrinogen I
Drug metabolism - other enzymes	27	9	6	7.2779	0.2539	0.49825	0.076003	3	0.03	P11	C04646;C16618;C16630;C16631;C11173;C16613	6-Thioinosine-5'-monophosphate;6-Thioxanthine 5'-monophosphate5,6-Dihydro-5-fluorouracil;alpha-Fluoro-beta-ureidopropionic acid;SN-386-Thiourate;
Histidine metabolism	16	10	6	4.3128	0.37782	0.62218	0.10371	34	0.34	P12	C00025;C03680;C01152;C00439;C05828;C00049	L-Glutamate;4-Imidazolone-5-propanoate;N(pi)-Methyl-L-histidine;N-Formimino-L-glutamate;Methylimidazoleacetic acid;L-Aspartate;
Glycosaminoglycan degradation	21	8	5	5.6606	0.36405	0.63595	0.10757	7	0.07	P13	G13073;G13042;G13038;G13074;G01391	L-Aspartate;
Mannose type O-glycan biosynthesis	16	6	4	4.3128	0.34441	0.65559	0.11343	7	0.07	P14	G13095;C01068;G13094;G13098	D-Ribitol 5-phosphate;
Tyrosine metabolism	42	32	16	11.321	0.57483	0.70317	0.12959	37	0.37	P15	C01693;C05589;C05583;C00547;C00788;C05576;C05588;C04043;C05587;C00082;C01179;C00483;C05578;C04185;C05584;C05594;C05582;C05350;C00642;C05579;C00628;C17938	L-Dopachrome;L-Normetanephrine3-Methoxy-4-hydroxyphenylglycolaldehydeL-Noradrenaline;L-Adrenaline;3,4-DihydroxyphenylethyleneglycolL-Metanephrine3,4-Dihydroxyphenylacetaldehyde;3-MethoxytyramineL-Tyrosine;3-(4-Hydroxyphenyl)pyruvate;Tyramine;5,6-Dihydroxyindole;5,6-Dihydroxyindole-2-carboxylate;3-Methoxy-4-hydroxymandelate;3-Methoxy-4-hydroxyphenylethyleneglycolHomovanillate;2-Hydroxy-3-(4-hydrox…
Arginine biosynthesis	14	11	6	3.7737	0.50192	0.72559	0.13837	40	0.4	P16	C00025;C00062;C00437;C00049;C00026;C00624	L-Glutamate;L-Arginine;N-Acetylornithine;L-Aspartate;2-Oxoglutarate;N-Acetyl-L-glutamate;
Lysine degradation	19	11	6	5.1215	0.50192	0.72559	0.13837	66	0.66	P17	C00047;C04076;C00956;C00322;C00408;C00450	L-Lysine;L-2-Aminoadipate 6-semialdehyde;L-2-Aminoadipate;2-Oxoadipate;L-Pipecolate;(S)-2,3,4,5-Tetrahydropyridine-2-carboxylate;
N-Glycan biosynthesis	38	2	2	10.243	0.25035	0.74965	0.1488	6	0.06	P18	C03862;C01246	Dolichyl phosphate D-mannose;Dolichyl beta-D-glucosyl phosphate
Sphingolipid metabolism	9	7	4	2.426	0.50155	0.77344	0.16033	25	0.25	P19	C06124;C00319;C02934;C12144	Sphingosine 1-phosphate;Sphingosine;3-Dehydrosphinganine;Phytosphingosine;
Glycerophospholipid metabolism	13	5	3	3.5042	0.50133	0.8125	0.1826	52	0.52	P20	C00588;C00093;C00670	Choline phosphate;sn-Glycerol 3-phosphate;sn-Glycero-3-phosphocholine;
Biosynthesis of unsaturated fatty acids	34	19	9	9.1648	0.68073	0.82202	0.1888	9	0.09	P21	C16167;C16171;C00712;C01595;C00219;C03242;C06426;C06427;C16168;C16172	(9Z,12Z,15Z,18Z,21Z)-Tetracosapentaenoyl-CoA(9Z,12Z,15Z,18Z)-Tetracosatetraenoyl-CoA(9Z)-Octadecenoic acid;Linoleate;Arachidonate;Dihomo-gamma-linolenate;(6Z,9Z,12Z)-Octadecatrienoic acid;(9Z,12Z,15Z)-Octadecatrienoic acid;(6Z,9Z,12Z,15Z,18Z,21Z)-Tetracosahexaenoyl-CoA(6Z,9Z,12Z,15Z,18Z)-Tetracosapentaenoyl-CoA
Arginine and proline metabolism	37	24	11	9.9734	0.73524	0.84881	0.20833	56	0.56	P22	C00062;C05936;C00750;C00763;C05947;C05938;C00148;C03287;C00025;C02305;C02946	L-Arginine;N4-Acetylaminobutanal;Spermine;D-ProlineL-erythro-4-Hydroxyglutamate;L-4-Hydroxyglutamate semialdehydeL-Proline;L-Glutamyl 5-phosphate;L-Glutamate;Phosphocreatine;4-Acetamidobutanoate;
Biotin metabolism	4	3	2	1.0782	0.50106	0.875	0.23123	21	0.21	P23	C00120;C00047	Biotin;L-Lysine;
Alanine, aspartate and glutamate metabolism	28	18	8	7.5475	0.76442	0.88289	0.23907	61	0.61	P24	C01042;C00049;C00402;C00041;C00025;C00940;C00026;C00352	N-Acetyl-L-aspartate;L-Aspartate;D-Aspartate;L-Alanine;L-Glutamate;2-Oxoglutaramate;2-Oxoglutarate;D-Glucosamine 6-phosphate;
Glycine, serine and threonine metabolism	30	18	8	8.0866	0.76442	0.88289	0.23907	46	0.46	P25	C00719;C00037;C00213;C00143;C00188;C01888;C03232;C03508	Betaine;Glycine;Sarcosine;5,10-Methylenetetrahydrofolate;L-Threonine;Aminoacetone;3-Phosphonooxypyruvate;L-2-Amino-3-oxobutanoic acid;
D-Glutamine and D-glutamate metabolism	6	6	3	1.6173	0.65824	0.89096	0.24766	66	0.66	P26	C00217;C00025;C00026	D-Glutamate;L-Glutamate;2-Oxoglutarate;
Valine, leucine and isoleucine degradation	35	16	7	9.4343	0.7771	0.89652	0.25394	64	0.64	P27	C00356;C00183;C00141;C00407;C00233;C00123;C03231	(S)-3-Hydroxy-3-methylglutaryl-CoA;L-Valine;3-Methyl-2-oxobutanoic acid;L-Isoleucine;4-Methyl-2-oxopentanoate;L-Leucine;3-Methylglutaconyl-CoA;
Arachidonic acid metabolism	35	35	15	9.4343	0.85288	0.91636	0.27934	5	0.05	P28	C00219;C14781;C14813;C05966;C05356;C05956;C00909;C02165;C02166;C00427;C00696;C00584;C14772;C14773;C14774;C14775;C14782;C14814;C14823;C14812;C05965;C04853;C05951;C01312;C02198;C05959;C00639	Arachidonate;15H-11,12-EETA;11H-14,15-EETA;15(S)-HPETE;5(S)-HPETE;Prostaglandin G2;Leukotriene A4;Leukotriene B4;Leukotriene C4;Prostaglandin H2;Prostaglandin D2;Prostaglandin E2;5,6-DHET;8,9-DHET;11,12-DHET;14,15-DHET;11,12,15-THETA;11,14,15-THETA;8(S)-HPETE;12(R)-HPETE;12(S)-HPETE;20-OH-Leukotriene B4;Leukotriene D4;Prostaglandin I2;Thromboxane A2;11-epi-Prostaglandin F2alpha;Prostaglandin F2al…
D-Arginine and D-ornithine metabolism	4	4	2	1.0782	0.68909	0.93768	0.31384	18	0.18	P29	C00792;C03771	D-Arginine;5-Guanidino-2-oxopentanoate;
Ubiquinone and other terpenoid-quinone biosynthesis	9	7	3	2.426	0.77576	0.93797	0.31438	61	0.61	P30	C01179;C00082;C20265	3-(4-Hydroxyphenyl)pyruvate;L-Tyrosine;2,3-Epoxymenaquinone;
Glycosphingolipid biosynthesis - lacto and neolacto series	48	7	3	12.938	0.77576	0.93797	0.31438	1	0.01	P31	G00051;G00038;G00042;G00054;G00043;G00428	2,3-Epoxymenaquinone;
Glutathione metabolism	19	11	4	5.1215	0.88945	0.96797	0.38816	58	0.58	P32	C00037;C00025;C02090;C00750	Glycine;L-Glutamate;Trypanothione;Spermine;
Drug metabolism - cytochrome P450	43	22	8	11.591	0.93697	0.97517	0.41494	74	0.74	P33	C16608;C16609;C16595;C16587;C16549;C16547;C16561;C07644;C16596;C16591	DemethylcitalopramDidemethylcitalopram4-Hydroxy-5-phenyltetrahydro-1,3-oxazin-2-one3-Carbamoyl-2-phenylpropionaldehydealpha-Hydroxy-N-desmethyltamoxifenEndoxifen;Monoethylglycinexylidide4-Ketocyclophosphamide5-Phenyl-1,3-oxazinane-2,4-dione3-Carbamoyl-2-phenylpropionic acid
Pentose and glucuronate interconversions	17	9	3	4.5824	0.91224	0.98087	0.44134	28	0.28	P34	C01068;C00532;C00379;C00103	D-Ribitol 5-phosphate;L-Arabitol;XylitolD-Glucose 1-phosphate;
beta-Alanine metabolism	21	9	3	5.6606	0.91224	0.98087	0.44134	70	0.7	P35	C00099;C00049;C05665;C00750	beta-Alanine;L-Aspartate;3-Aminopropanal;Spermine;
Amino sugar and nucleotide sugar metabolism	35	23	8	9.4343	0.95671	0.98381	0.45769	45	0.45	P36	C00140;C00645;C00446;C00103;C00352;C00275;C00085;C00636;C02985;C00461;C00668;C00329;C05345	N-Acetyl-D-glucosamine;N-Acetyl-D-mannosamine;alpha-D-Galactose 1-phosphate;D-Glucose 1-phosphate;D-Glucosamine 6-phosphate;D-Mannose 6-phosphateD-Fructose 6-phosphate;D-Mannose 1-phosphate;L-Fucose 1-phosphate;Chitin;alpha-D-Glucose 6-phosphateD-Glucosamine;beta-D-Fructose 6-phosphate
alpha-Linolenic acid metabolism	12	6	2	3.2346	0.89228	0.98457	0.46236	68	0.68	P37	C06427;C16300	(9Z,12Z,15Z)-Octadecatrienoic acid;Stearidonic acid;
Nicotinate and nicotinamide metabolism	15	6	2	4.0433	0.89228	0.98457	0.46236	42	0.42	P38	C00049;C05841	L-Aspartate;Nicotinate D-ribonucleoside;
Pentose phosphate pathway	22	10	3	5.9301	0.94704	0.98957	0.49873	47	0.47	P39	C00668;C01801;C05345;C01172;C00279	alpha-D-Glucose 6-phosphateDeoxyribose;beta-D-Fructose 6-phosphatebeta-D-Glucose 6-phosphateD-Erythrose 4-phosphate
Butanoate metabolism	15	10	3	4.0433	0.94704	0.98957	0.49873	71	0.71	P40	C00356;C00025;C00026	(S)-3-Hydroxy-3-methylglutaryl-CoA;L-Glutamate;2-Oxoglutarate;
Metabolism of xenobiotics by cytochrome P450	68	44	16	18.33	0.97952	0.99044	0.50657	84	0.84	P41	C14852;C14556;C14039;C14851;C14850;C14786;C06205;C14800;C16453;C14040;C14854;C03012;C14801;C19566;C19563;C19594;C14849;C14787;C14802	Benzo[a]pyrene-7,8-diol;9-Hydroxybenzo[a]pyrene1,1-Dichloroethylene;Benzo[a]pyrene-4,5-oxide;Benzo[a]pyrene-7,8-oxide;(1R,2S)-Naphthalene 1,2-oxide;1,2-Dihydronaphthalene-1,2-diol1-Nitronaphthalene-5,6-oxide4-(N-Nitrosomethylamino)-1-(3-pyridyl)-1-butanone;1-Nitronaphthalene9-Hydroxybenzo[a]pyrene-4,5-oxide;Naphthalene-1,2-diol;1-Nitro-5,6-dihydroxy-dihydronaphthalene;4-Hydroxy-4-(methylnitrosoam…
Pyrimidine metabolism	39	22	7	10.513	0.97594	0.99222	0.52449	72	0.72	P42	C00239;C00881;C01346;C00526;C00364;C00214;C00099	dCMP;Deoxycytidine;dUDP;Deoxyuridine;dTMP;Thymidine;beta-Alanine;
Fructose and mannose metabolism	20	14	4	5.391	0.97285	0.99386	0.54432	55	0.55	P43	C00275;C02985;C00636;C05345;C01094;C01720;C03827	D-Mannose 6-phosphateL-Fucose 1-phosphate;D-Mannose 1-phosphate;beta-D-Fructose 6-phosphateD-Fructose 1-phosphateL-Fuconate2-Dehydro-3-deoxy-L-fuconate
Cysteine and methionine metabolism	33	17	5	8.8952	0.97712	0.99404	0.54684	87	0.87	P44	C00073;C11537;C21015;C03232;C21016	L-Methionine;(2R)-3-Sulfolactate;gamma-L-Glutamyl-L-2-aminobutyrate3-Phosphonooxypyruvate;Ophthalmate;
Primary bile acid biosynthesis	46	31	10	12.399	0.98726	0.99536	0.56684	81	0.81	P45	C05455;C05453;C00037;C05446;C17335;C06341;C15520;C00695;C05445;C04722;C15518;C17337;C05122	7alpha-Hydroxycholest-4-en-3-one7alpha,12alpha-Dihydroxy-5beta-cholestan-3-one;Glycine;3alpha,7alpha,12alpha,26-Tetrahydroxy-5beta-cholestane;3beta,7alpha-Dihydroxy-5-cholestenoate;7alpha,27-Dihydroxycholesterol;Cholest-5-ene-3beta,7alpha,25-triol;Cholic acid;3alpha,7alpha-Dihydroxy-5beta-cholestan-26-al3alpha,7alpha,12alpha-Trihydroxy-5beta-cholestanoate;(24S)-Cholest-5-ene-3beta,7alpha,24-triol…
Steroid biosynthesis	41	22	6	11.052	0.9925	0.99807	0.63031	56	0.56	P46	C01561;C15780;C05107;C15808;C15816;C22112;C22136;C15778;C15915;C01753;C18231	Calcidiol;5-Dehydroepisterol7-Dehydrodesmosterol;4alpha-Methylzymosterol-4-carboxylate;3-Keto-4-methylzymosterol4alpha-Carboxy-5alpha-cholesta-8,24-dien-3beta-olZymosterone;5,7,24(28)-Ergostatrienol;4,4-Dimethyl-5alpha-cholesta-8-en-3beta-olbeta-Sitosterol;Calcitetrol;
Glyoxylate and dicarboxylate metabolism	31	9	2	8.3561	0.98126	0.99812	0.63225	90	0.9	P47	C00037;C00025	Glycine;L-Glutamate;
Steroid hormone biosynthesis	85	73	26	22.912	0.997	0.99854	0.64856	10	0.1	P48	C05501;C05499;C05485;C05138;C05487;C05489;C04295;C03205;C18040;C02140;C01780;C05473;C00410;C05477;C05476;C05498;C13712;C18041;C01176;C00735;C05471;C05488;C00762;C05469;C05497;C04373;C00523;C00468;C05141;C03917;C05298;C05301;C02538;C05475;C01124;C18038;C05474;C05490;C05478;C05480;C05472;C05470;C05300;C03852;C05293;C11132;C11131;C04518	20alpha,22beta-Dihydroxycholesterol;17alpha,20alpha-Dihydroxycholesterol21-Hydroxypregnenolone17alpha-Hydroxypregnenolone17alpha,21-Dihydroxypregnenolone11beta,17alpha,21-TrihydroxypregnenoloneAndrostenediol;11-Deoxycorticosterone;5alpha-Dihydrodeoxycorticosterone;Corticosterone;Aldosterone;11beta,21-Dihydroxy-3,20-oxo-5beta-pregnan-18-alProgesterone;21-Hydroxy-5beta-pregnane-3,11,20-trioneTetrah…
Purine metabolism	65	27	7	17.521	0.99753	0.99937	0.6982	95	0.95	P49	C00212;C00559;C00144;C00330;C04392;C00147;C03373;C02350	AdenosineDeoxyadenosine;GMP;Deoxyguanosine;P1,P4-Bis(5'-xanthosyl) tetraphosphate;Adenine;Aminoimidazole ribotide;(S)-Allantoin;
Starch and sucrose metabolism	13	11	2	3.5042	0.99451	0.99954	0.71535	36	0.36	P50	C00103;C00092;C00721;C00085	D-Glucose 1-phosphate;D-Glucose 6-phosphate;DextrinD-Fructose 6-phosphate;
Retinol metabolism	16	14	2	4.3128	0.99918	0.99995	0.80662	89	0.89	P51	C00777;C16677;C16679;C16680;C15493	Retinoate;all-trans-4-Hydroxyretinoic acidall-trans-18-Hydroxyretinoic acidall-trans-5,6-Epoxyretinoic acid;9-cis-Retinoic acid
Galactose metabolism	27	22	3	7.2779	0.99995	1	0.8783	46	0.46	P52	C01097;C05404;C00492;C05401;C00103;C00446;C00668	D-Tagatose 6-phosphateD-Gal alpha 1->6D-Gal alpha 1->6D-Glucose;Raffinose;3-beta-D-Galactosyl-sn-glycerol;D-Glucose 1-phosphate;alpha-D-Galactose 1-phosphate;alpha-D-Glucose 6-phosphate
Glycolysis / Gluconeogenesis	23	8	1	6.1997	0.99629	1	1	41	0.41	P53	C05345;C00668;C00103;C01172	beta-D-Fructose 6-phosphatealpha-D-Glucose 6-phosphateD-Glucose 1-phosphate;beta-D-Glucose 6-phosphate
Citrate cycle (TCA cycle)	16	8	1	4.3128	0.99629	1	1	90	0.9	P54	C00026	2-Oxoglutarate;
Fatty acid biosynthesis	10	4	1	2.6955	0.93838	1	1	75	0.75	P55	C01571	Decanoic acid;
Synthesis and degradation of ketone bodies	5	3	1	1.3478	0.87606	1	1	39	0.39	P56	C00356	(S)-3-Hydroxy-3-methylglutaryl-CoA;
Caffeine metabolism	10	7	1	2.6955	0.99249	1	1	49	0.49	P57	C16360;C16356	3,7-Dimethyluric acid1,7-Dimethyluric acid
Taurine and hypotaurine metabolism	8	4	1	2.1564	0.93838	1	1	78	0.78	P58	C05122	Taurocholate;
Selenocompound metabolism	16	1	1	4.3128	0.50071	1	1	17	0.17	P59	C00041	L-Alanine;
Mucin type O-glycan biosynthesis	10	2	1	2.6955	0.75106	1	1	25	0.25	P60	G00027	L-Alanine;
Glycosaminoglycan biosynthesis - chondroitin sulfate / dermatan sulfate	8	3	1	2.1564	0.87606	1	1	53	0.53	P61	G00154;C00401	Chondroitin;
Glycerolipid metabolism	7	4	1	1.8869	0.93838	1	1	79	0.79	P62	C00093	sn-Glycerol 3-phosphate;
Inositol phosphate metabolism	21	7	1	5.6606	0.99249	1	1	37	0.37	P63	C00092;C03546;C04006;C01177	D-Glucose 6-phosphate;myo-Inositol 4-phosphate;1D-myo-Inositol 3-phosphate;Inositol 1-phosphate;
Glycosphingolipid biosynthesis - globo and isoglobo series	15	2	1	4.0433	0.75106	1	1	6	0.06	P64	G00097;G11492	Inositol 1-phosphate;
Pyruvate metabolism	19	7	1	5.1215	0.99249	1	1	72	0.72	P65	C00227	Acetyl phosphate
Propanoate metabolism	19	7	1	5.1215	0.99249	1	1	82	0.82	P66	C00099	beta-Alanine;
One carbon pool by folate	9	5	1	2.426	0.96941	1	1	30	0.3	P67	C00143	5,10-Methylenetetrahydrofolate;
Folate biosynthesis	24	9	1	6.4692	0.99817	1	1	79	0.79	P68	C18239	Precursor Z;
Nitrogen metabolism	6	2	1	1.6173	0.75106	1	1	63	0.63	P69	C00025	L-Glutamate;
Phosphatidylinositol signaling system	17	6	1	4.5824	0.98483	1	1	37	0.37	P70	C03546;C01177;C04006	myo-Inositol 4-phosphate;Inositol 1-phosphate;1D-myo-Inositol 3-phosphate;
