## Supplemental Table 3 for "Gestational insulin resistance is mediated by the gut microbiome-indoleamine 2,3-dioxygenase axis"

	Pathway.total	Hits.total	Hits.sig	Expected	FET	EASE	Gamma	Emp.Hits	Empirical	Pathway.Number	Cpd.Hits	Mapped
Lysine degradation	19	10	9	4.7031	0.0068262	0.037822	0.019153	0	0	P1	C00047;C01149;C00449;C04076;C00956;C00322;C00408;C00487;C00450	L-Lysine;4-TrimethylammoniobutanalN6-(L-1,3-Dicarboxypropyl)-L-lysine;L-2-Aminoadipate 6-semialdehyde;L-2-Aminoadipate;2-Oxoadipate;L-Pipecolate;Carnitine;(S)-2,3,4,5-Tetrahydropyridine-2-carboxylate;
Phenylalanine metabolism	10	8	7	2.4753	0.025152	0.11216	0.022083	0	0	P2	C00079;C00166;C07086;C05852;C02763;C01586;C00082	L-Phenylalanine;Phenylpyruvate;Phenylacetic acid;2-Hydroxyphenylacetate;2-Hydroxy-3-phenylpropenoate;Hippurate;L-Tyrosine;
Tyrosine metabolism	42	31	19	10.396	0.08387	0.15206	0.023869	2	0.02	P3	C01693;C05589;C00547;C00788;C05580;C05576;C05588;C04043;C00355;C00082;C01179;C03765;C05585;C04185;C05584;C05594;C00164;C05350;C00642;C05579;C17938	L-Dopachrome;L-NormetanephrineL-Noradrenaline;L-Adrenaline;3,4-Dihydroxymandelate;3,4-DihydroxyphenylethyleneglycolL-Metanephrine3,4-Dihydroxyphenylacetaldehyde;3,4-Dihydroxy-L-phenylalanine;L-Tyrosine;3-(4-Hydroxyphenyl)pyruvate;4-Hydroxyphenylacetaldehyde;Gentisate aldehyde;5,6-Dihydroxyindole-2-carboxylate;3-Methoxy-4-hydroxymandelate;3-Methoxy-4-hydroxyphenylethyleneglycolAcetoacetate;2-Hydro…
Valine, leucine and isoleucine biosynthesis	8	7	6	1.9803	0.047313	0.18558	0.025502	0	0	P4	C00188;C00123;C00141;C00109;C00407;C00183	L-Threonine;L-Leucine;3-Methyl-2-oxobutanoic acid;2-Oxobutanoate;L-Isoleucine;L-Valine;
Propanoate metabolism	19	7	6	4.7031	0.047313	0.18558	0.025502	1	0.01	P5	C06002;C00042;C00099;C05984;C00109;C01013	(S)-Methylmalonate semialdehydeSuccinate;beta-Alanine;2-Hydroxybutanoic acid;2-Oxobutanoate;3-Hydroxypropanoate;
Valine, leucine and isoleucine degradation	35	17	11	8.6636	0.11795	0.24021	0.028455	0	0	P6	C00164;C03069;C00183;C06001;C03345;C00141;C00407;C06002;C00349;C03284;C00123;C02170;C01205	Acetoacetate;3-Methylcrotonyl-CoA;L-Valine;(S)-3-Hydroxyisobutyrate2-Methylbut-2-enoyl-CoA;3-Methyl-2-oxobutanoic acid;L-Isoleucine;(S)-Methylmalonate semialdehyde2-Methyl-3-oxopropanoate;L-3-Aminoisobutanoate;L-Leucine;Methylmalonate;(R)-3-Amino-2-methylpropanoate;
Phenylalanine, tyrosine and tryptophan biosynthesis	4	4	4	0.99013	0.050804	0.27459	0.030524	0	0	P7	C00166;C00079;C00082;C01179	Phenylpyruvate;L-Phenylalanine;L-Tyrosine;3-(4-Hydroxyphenyl)pyruvate;
Alanine, aspartate and glutamate metabolism	28	19	11	6.9309	0.24846	0.40949	0.040639	4	0.04	P8	C01042;C00049;C00402;C00041;C00232;C00334;C00940;C00438;C00042;C00026;C03090	N-Acetyl-L-aspartate;L-Aspartate;D-Aspartate;L-Alanine;Succinate semialdehyde;4-Aminobutanoate;2-Oxoglutaramate;N-Carbamoyl-L-aspartateSuccinate;2-Oxoglutarate;5-Phosphoribosylamine;
Glycosaminoglycan degradation	21	13	8	5.1982	0.23092	0.42481	0.042035	0	0	P9	G13073;G13041;G13036;G09660;G00526;G00872;G01391;G13039	5-Phosphoribosylamine;
beta-Alanine metabolism	21	9	6	5.1982	0.20728	0.43698	0.043188	0	0	P10	C01013;C00099;C00049;C05665;C05340;C00315	3-Hydroxypropanoate;beta-Alanine;L-Aspartate;3-Aminopropanal;beta-Alanyl-L-arginineSpermidine;
Pantothenate and CoA biosynthesis	17	7	5	4.208	0.18773	0.44402	0.043873	20	0.2	P11	C00864;C00183;C00049;C00099;C00141	Pantothenate;L-Valine;L-Aspartate;beta-Alanine;3-Methyl-2-oxobutanoic acid;
Aminoacyl-tRNA biosynthesis	22	18	10	5.4457	0.32715	0.50605	0.050558	80	0.8	P12	C00079;C00049;C00073;C00183;C00041;C00047;C00407;C00123;C00188;C00082	L-Phenylalanine;L-Aspartate;L-Methionine;L-Valine;L-Alanine;L-Lysine;L-Isoleucine;L-Leucine;L-Threonine;L-Tyrosine;
Glycine, serine and threonine metabolism	30	17	9	7.426	0.41914	0.60763	0.064728	3	0.03	P13	C00719;C00197;C01026;C00213;C00188;C01888;C00631;C00109;C03508;C00430	Betaine;3-Phospho-D-glycerate;N,N-Dimethylglycine;Sarcosine;L-Threonine;Aminoacetone;2-Phospho-D-glycerate;2-Oxobutanoate;L-2-Amino-3-oxobutanoic acid;5-Aminolevulinate;
Vitamin B6 metabolism	9	6	4	2.2278	0.29893	0.60775	0.064748	25	0.25	P14	C06055;C00314;C00018;C00847	O-Phospho-4-hydroxy-L-threonine;Pyridoxine;Pyridoxal phosphate;4-Pyridoxate;
Glutathione metabolism	19	9	5	4.7031	0.44056	0.69459	0.081628	17	0.17	P15	C00051;C00127;C01879;C00315;C01672	Glutathione;Glutathione disulfide;5-Oxoproline;Spermidine;Cadaverine;
Synthesis and degradation of ketone bodies	5	2	2	1.2377	0.22613	0.72416	0.088861	0	0	P16	C01089;C00164	(R)-3-Hydroxybutanoate;Acetoacetate;
Tryptophan metabolism	41	30	14	10.149	0.61308	0.74067	0.093332	21	0.21	P17	C00978;C05635;C00322;C04409;C05653;C00637;C00398;C05643;C05660;C05639;C02220;C00108;C01252;C05637	N-Acetylserotonin;5-Hydroxyindoleacetate2-Oxoadipate;2-Amino-3-carboxymuconate semialdehyde;Formylanthranilate;Indole-3-acetaldehyde;Tryptamine;6-Hydroxymelatonin5-Methoxyindoleacetate;4,6-Dihydroxyquinoline;2-Aminomuconate;Anthranilate;4-(2-Aminophenyl)-2,4-dioxobutanoate4,8-Dihydroxyquinoline;
Fatty acid biosynthesis	10	5	3	2.4753	0.45477	0.77984	0.10547	7	0.07	P18	C06424;C02679;C01571	Tetradecanoic acid;Dodecanoic acid;Decanoic acid;
Arginine and proline metabolism	37	24	11	9.1587	0.64793	0.78311	0.1066	6	0.06	P19	C00334;C00315;C05936;C05147;C05946;C04281;C01157;C03440;C01165;C02946;C03564;C04282	4-Aminobutanoate;Spermidine;N4-Acetylaminobutanal;trans-3-Hydroxy-L-proline;(4R)-4-Hydroxy-2-oxoglutarate;L-1-Pyrroline-3-hydroxy-5-carboxylate;Hydroxyproline;cis-4-Hydroxy-D-prolineL-Glutamate 5-semialdehyde;4-Acetamidobutanoate;1-Pyrroline-2-carboxylate;1-Pyrroline-4-hydroxy-2-carboxylate
Histidine metabolism	16	8	4	3.9605	0.58344	0.82082	0.12121	27	0.27	P20	C03680;C00439;C05828;C00049	4-Imidazolone-5-propanoate;N-Formimino-L-glutamate;Methylimidazoleacetic acid;L-Aspartate;
Nicotinate and nicotinamide metabolism	15	3	2	3.713	0.46384	0.85542	0.13801	0	0	P21	C00049;C03722	L-Aspartate;Quinolinate;
Arginine biosynthesis	14	9	4	3.4655	0.69774	0.88393	0.15549	64	0.64	P22	C00437;C00327;C00049;C00026	N-Acetylornithine;L-Citrulline;L-Aspartate;2-Oxoglutarate;
Glycerophospholipid metabolism	13	7	3	3.2179	0.73318	0.92003	0.1854	58	0.58	P23	C00588;C00670;C00513	Choline phosphate;sn-Glycero-3-phosphocholine;CDP-glycerol
alpha-Linolenic acid metabolism	12	7	3	2.9704	0.73318	0.92003	0.1854	0	0	P24	C16331;C16336;C16300	OPC6-CoAtrans-2-Enoyl-OPC4-CoAStearidonic acid;
Folate biosynthesis	24	7	3	5.9408	0.73318	0.92003	0.1854	0	0	P25	C00268;C18239;C00272;C04244;C02953;C21640	Dihydrobiopterin;Precursor Z;Tetrahydrobiopterin;6-Lactoyl-5,6,7,8-tetrahydropterin7,8-Dihydrobiopterin;6-(1'-Hydroxy-2'-oxopropyl)-tetrahydropterin;
Linoleic acid metabolism	4	4	2	0.99013	0.65102	0.92432	0.18983	44	0.44	P26	C01595;C04717	Linoleate;(9Z,11E)-(13S)-13-Hydroperoxyoctadeca-9,11-dienoic acid;
Butanoate metabolism	15	10	4	3.713	0.78753	0.92642	0.19209	18	0.18	P27	C01089;C00164;C00334;C00232;C00026;C00042;C02630	(R)-3-Hydroxybutanoate;Acetoacetate;4-Aminobutanoate;Succinate semialdehyde;2-Oxoglutarate;Succinate;2-Hydroxyglutarate;
Purine metabolism	65	27	10	16.09	0.90689	0.9564	0.23377	7	0.07	P28	C03090;C00212;C00559;C05512;C01762;C00144;C00655;C00262;C00330;C01260;C12248;C02350	5-Phosphoribosylamine;AdenosineDeoxyadenosine;DeoxyinosineXanthosineGMP;Xanthosine 5'-phosphate;Hypoxanthine;Deoxyguanosine;P1,P4-Bis(5'-adenosyl)tetraphosphate;5-Hydroxy-2-oxo-4-ureido-2,5-dihydro-1H-imidazole-5-carboxylate;(S)-Allantoin;
Ubiquinone and other terpenoid-quinone biosynthesis	9	5	2	2.2278	0.78185	0.96044	0.24141	35	0.35	P29	C01179;C00082	3-(4-Hydroxyphenyl)pyruvate;L-Tyrosine;
Fructose and mannose metabolism	20	12	4	4.9506	0.90278	0.97193	0.26801	1	0.01	P30	C00275;C00636;C05345;C01094;C00577;C01720;C03827	D-Mannose 6-phosphateD-Mannose 1-phosphate;beta-D-Fructose 6-phosphateD-Fructose 1-phosphateD-GlyceraldehydeL-Fuconate2-Dehydro-3-deoxy-L-fuconate
Drug metabolism - cytochrome P450	43	18	6	10.644	0.93035	0.97554	0.27849	16	0.16	P31	C16609;C16586;C16548;C16561;C16596;C16591	Didemethylcitalopram2-Phenyl-1,3-propanediol monocarbamateN,N-DidesmethyltamoxifenMonoethylglycinexylidide5-Phenyl-1,3-oxazinane-2,4-dione3-Carbamoyl-2-phenylpropionic acid
D-Glutamine and D-glutamate metabolism	6	6	2	1.4852	0.86747	0.97935	0.29123	70	0.7	P32	C02237;C00026	5-Oxo-D-proline;2-Oxoglutarate;
Mannose type O-glycan biosynthesis	16	6	2	3.9605	0.86747	0.97935	0.29123	1	0.01	P33	G13094;G13098	2-Oxoglutarate;
Glycerolipid metabolism	7	6	2	1.7327	0.86747	0.97935	0.29123	40	0.4	P34	C00184;C00577;C00631	Glycerone;D-Glyceraldehyde2-Phospho-D-glycerate;
Drug metabolism - other enzymes	27	6	2	6.6834	0.86747	0.97935	0.29123	23	0.23	P35	C16614;C16622	6-Methylmercaptopurine;N,N'-Diacetylhydrazine;
Fatty acid elongation	30	10	3	7.426	0.92771	0.98447	0.31231	0	0	P36	C05259;C05263;C05274	3-Oxopalmitoyl-CoA;3-Oxododecanoyl-CoADecanoyl-CoA
Primary bile acid biosynthesis	46	28	9	11.386	0.9703	0.98855	0.33422	0	0	P37	C15610;C15519;C17339;C05454;C05451;C05446;C01301;C17335;C03594;C13550;C04554;C05444;C04722;C17333;C17336;C17332;C01921;C17331	Cholest-5-ene-3beta,26-diol;25-Hydroxycholesterol;4-Cholesten-7alpha,12alpha-diol-3-one;3alpha,7alpha,12alpha-Trihydroxy-5beta-cholestane;7alpha-Hydroxy-5beta-cholestan-3-one;3alpha,7alpha,12alpha,26-Tetrahydroxy-5beta-cholestane;3alpha,7alpha,12alpha-Trihydroxy-5beta-cholestan-26-al3beta,7alpha-Dihydroxy-5-cholestenoate;7alpha-Hydroxycholesterol;Cerebrosterol;3alpha,7alpha-Dihydroxy-5beta-choles…
Sphingolipid metabolism	9	7	2	2.2278	0.92118	0.98923	0.33859	7	0.07	P38	C00319;C02934;C12144	Sphingosine;3-Dehydrosphinganine;Phytosphingosine;
Porphyrin and chlorophyll metabolism	27	17	5	6.6834	0.96349	0.98962	0.34114	0	0	P39	C15672;C06505;C00430;C06508;C00194	Heme OCob(I)yrinate a,c diamide;5-Aminolevulinate;Adenosyl cobinamide;Cobamide coenzyme;
Amino sugar and nucleotide sugar metabolism	35	15	4	8.6636	0.97397	0.994	0.37875	10	0.1	P40	C00140;C00645;C00446;C00103;C00275;C00085;C00636;C00461;C00668;C00190;C05345	N-Acetyl-D-glucosamine;N-Acetyl-D-mannosamine;alpha-D-Galactose 1-phosphate;D-Glucose 1-phosphate;D-Mannose 6-phosphateD-Fructose 6-phosphate;D-Mannose 1-phosphate;Chitin;alpha-D-Glucose 6-phosphateUDP-D-xylose;beta-D-Fructose 6-phosphate
Metabolism of xenobiotics by cytochrome P450	68	48	16	16.832	0.98688	0.994	0.37875	4	0.04	P41	C06205;C14800;C19574;C16453;C19604;C19561;C19489;C19490;C07535;C14040;C14863;C14801;C19580;C19577;C19566;C19563;C19607;C14802	1,2-Dihydronaphthalene-1,2-diol1-Nitronaphthalene-5,6-oxide4-(Methylnitrosamino)-1-(3-pyridyl)-1-butanol;4-(N-Nitrosomethylamino)-1-(3-pyridyl)-1-butanone;7,12-Dimethylbenz[a]anthracene 5,6-oxide;7-Hydroxymethyl-12-methylbenz[a]anthracene;1a,11b-Dihydro-4,9-dimethylbenz[a]anthra[3,4-b]oxirenetrans-3,4-Dihydro-3,4-dihydroxy-7,12-dimethylbenz[a]anthracene;Benzo[a]pyrene;1-Nitronaphthalene2-(S-Gluta…
Citrate cycle (TCA cycle)	16	8	2	3.9605	0.9539	0.99439	0.38322	31	0.31	P42	C00026;C00042	2-Oxoglutarate;Succinate;
Pyruvate metabolism	19	8	2	4.7031	0.9539	0.99439	0.38322	21	0.21	P43	C00256;C00227	(R)-Lactate;Acetyl phosphate
Pentose and glucuronate interconversions	17	12	3	4.208	0.97257	0.99505	0.39144	0	0	P44	C00532;C00379;C00103;C02266	L-Arabitol;XylitolD-Glucose 1-phosphate;D-Xylonolactone;
Glycolysis / Gluconeogenesis	23	9	2	5.6932	0.9734	0.99708	0.4251	1	0.01	P45	C00631;C05345;C00668;C00103;C01172;C00197	2-Phospho-D-glycerate;beta-D-Fructose 6-phosphatealpha-D-Glucose 6-phosphateD-Glucose 1-phosphate;beta-D-Glucose 6-phosphate3-Phospho-D-glycerate;
Pentose phosphate pathway	22	13	3	5.4457	0.98346	0.99724	0.42844	12	0.12	P46	C00668;C01801;C05345;C01172;C00279;C00631	alpha-D-Glucose 6-phosphateDeoxyribose;beta-D-Fructose 6-phosphatebeta-D-Glucose 6-phosphateD-Erythrose 4-phosphate2-Phospho-D-glycerate;
Fatty acid degradation	36	13	3	8.9112	0.98346	0.99724	0.42844	1	0.01	P47	C05274;C05263;C05259	Decanoyl-CoA3-Oxododecanoyl-CoA3-Oxopalmitoyl-CoA;
Cysteine and methionine metabolism	33	18	4	8.1686	0.99385	0.99882	0.47868	30	0.3	P48	C00155;C00073;C02356;C00109;C00197	L-Homocysteine;L-Methionine;(S)-2-Aminobutanoate;2-Oxobutanoate;3-Phospho-D-glycerate;
Glyoxylate and dicarboxylate metabolism	31	12	2	7.6735	0.99519	0.99959	0.53516	61	0.61	P49	C01127;C00631	4-Hydroxy-2-oxoglutarate;2-Phospho-D-glycerate;
Pyrimidine metabolism	39	20	4	9.6538	0.99777	0.99962	0.53816	53	0.53	P50	C06198;C00438;C00099;C01205	P1,P4-Bis(5'-uridyl) tetraphosphate;N-Carbamoyl-L-aspartatebeta-Alanine;(R)-3-Amino-2-methylpropanoate;
Steroid biosynthesis	41	24	5	10.149	0.99859	0.99972	0.55366	0	0	P51	C05443;C05437;C01164;C01673;C22112;C05439;C01802;C18231;C07712	Vitamin D3;Zymosterol;7-Dehydrocholesterol;Calcitriol;4alpha-Carboxy-5alpha-cholesta-8,24-dien-3beta-ol5alpha-Cholesta-7,24-dien-3beta-olDesmosterol;Calcitetrol;Secalciferol;
Galactose metabolism	27	13	2	6.6834	0.99732	0.99979	0.56711	0	0	P52	C01097;C05401;C00103;C00446;C00668	D-Tagatose 6-phosphate3-beta-D-Galactosyl-sn-glycerol;D-Glucose 1-phosphate;alpha-D-Galactose 1-phosphate;alpha-D-Glucose 6-phosphate
Steroid hormone biosynthesis	85	68	18	21.04	0.99995	0.99998	0.66793	0	0	P53	C05500;C01953;C05485;C05138;C05487;C05489;C05139;C03205;C18040;C02140;C01780;C05473;C00410;C05477;C05476;C05498;C05479;C03681;C01176;C00735;C05471;C05488;C00762;C05469;C05497;C00280;C00468;C05141;C05301;C02538;C05475;C01124;C05294;C05502;C18038;C13713;C05474;C04042;C05490;C05478;C18075;C05470;C05503;C04518;C18045	20alpha-Hydroxycholesterol;Pregnenolone;21-Hydroxypregnenolone17alpha-Hydroxypregnenolone17alpha,21-Dihydroxypregnenolone11beta,17alpha,21-Trihydroxypregnenolone16alpha-Hydroxydehydroepiandrosterone;11-Deoxycorticosterone;5alpha-Dihydrodeoxycorticosterone;Corticosterone;Aldosterone;11beta,21-Dihydroxy-3,20-oxo-5beta-pregnan-18-alProgesterone;21-Hydroxy-5beta-pregnane-3,11,20-trioneTetrahydrocorti…
Arachidonic acid metabolism	35	33	3	8.6636	1	1	0.85258	0	0	P54	C14781;C14813;C05966;C05356;C05956;C02165;C00427;C00696;C00584;C14823;C14812;C05965;C04853;C01312;C02198	15H-11,12-EETA;11H-14,15-EETA;15(S)-HPETE;5(S)-HPETE;Prostaglandin G2;Leukotriene B4;Prostaglandin H2;Prostaglandin D2;Prostaglandin E2;8(S)-HPETE;12(R)-HPETE;12(S)-HPETE;20-OH-Leukotriene B4;Prostaglandin I2;Thromboxane A2;
Caffeine metabolism	10	3	1	2.4753	0.85662	1	1	5	0.05	P55	C16360;C16356	3,7-Dimethyluric acid1,7-Dimethyluric acid
Phosphonate and phosphinate metabolism	4	1	1	0.99013	0.47591	1	1	0	0	P56	C06459	N-Trimethyl-2-aminoethylphosphonate;
Selenocompound metabolism	16	2	1	3.9605	0.7257	1	1	14	0.14	P57	C00041	L-Alanine;
D-Arginine and D-ornithine metabolism	4	3	1	0.99013	0.85662	1	1	37	0.37	P58	C01110	5-Amino-2-oxopentanoic acid;
Starch and sucrose metabolism	13	8	1	3.2179	0.99452	1	1	0	0	P59	C00103;C00092;C00085	D-Glucose 1-phosphate;D-Glucose 6-phosphate;D-Fructose 6-phosphate;
N-Glycan biosynthesis	38	3	1	9.4062	0.85662	1	1	18	0.18	P60	C03862	Dolichyl phosphate D-mannose;
Glycosaminoglycan biosynthesis - chondroitin sulfate / dermatan sulfate	8	2	1	1.9803	0.7257	1	1	25	0.25	P61	G00154;C00401	Chondroitin;
Inositol phosphate metabolism	21	7	1	5.1982	0.98944	1	1	8	0.08	P62	C00092;C03546;C04006;C01177	D-Glucose 6-phosphate;myo-Inositol 4-phosphate;1D-myo-Inositol 3-phosphate;Inositol 1-phosphate;
Glycosphingolipid biosynthesis - lacto and neolacto series	48	17	1	11.882	0.99999	1	1	1	0.01	P63	G00040	Inositol 1-phosphate;
Thiamine metabolism	5	2	1	1.2377	0.7257	1	1	3	0.03	P64	C00378	Thiamine;
Biotin metabolism	4	3	1	0.99013	0.85662	1	1	41	0.41	P65	C00047	L-Lysine;
Retinol metabolism	16	8	1	3.9605	0.99452	1	1	16	0.16	P66	C16677;C16679;C16680	all-trans-4-Hydroxyretinoic acidall-trans-18-Hydroxyretinoic acidall-trans-5,6-Epoxyretinoic acid;
Terpenoid backbone biosynthesis	15	5	1	3.713	0.96099	1	1	65	0.65	P67	C00129;C00235	Isopentenyl diphosphate;Dimethylallyl diphosphate;
Biosynthesis of unsaturated fatty acids	34	17	1	8.4161	0.99999	1	1	39	0.39	P68	C01595	Linoleate;
Phosphatidylinositol signaling system	17	3	1	4.208	0.85662	1	1	0	0	P69	C03546;C01177;C04006	myo-Inositol 4-phosphate;Inositol 1-phosphate;1D-myo-Inositol 3-phosphate;
